# *Anopheles* mosquitoes exposed to long-acting antimalarials via drug-spiked bloodmeal absorb drug but do not suffer fitness costs

**DOI:** 10.1101/2025.11.13.688204

**Authors:** Morgan M. Goheen, Alessandra Orfanó, S. Rodrigue Dah, Brian D. Foy, Doug E. Brackney, Fangyong Li, Jean-Bosco Ouédraogo, Dari F. Da, Roch K. Dabiré, A. Fabrice Somé, Amy K. Bei, Sunil Parikh

**Affiliations:** Section of Infectious Diseases, Yale School of Medicine, New Haven, Connecticut, United States of America; Department of Epidemiology of Microbial Diseases, Yale School of Public Health, New Haven, Connecticut, United States of America; Institut de Recherche en Sciences de la Santé, Direction Regionale de l’Ouest, Bobo-Dioulasso, Burkina Faso; Department of Microbiology, Immunology, and Pathology, College of Veterinary Medicine and Biomedical Sciences, Colorado State University, Fort Collins, Colorado, United States of America; Connecticut, Agricultural Experiment Station, New Haven, Connecticut, United States of America; Yale Center for Analytical Sciences, Yale School of Public Health, New Haven, Connecticut, United States of America; Institut des Sciences et Techniques, Bobo-Dioulasso, Burkina Faso

## Abstract

The World Health Organization’s recommendations regarding the use of antimalarials for the prevention of malaria in endemic areas have greatly expanded, allowing more flexibility in the demographic groups and regions where chemoprevention and mass treatment are acceptable. An overlooked aspect of expanding human population-level drug exposure is the downstream impact of ingested drug on the mosquito vector. Data suggest both infected and uninfected *Anopheles* mosquitoes re-feed often with ≥4 blood meals during their lifespan. This provides repeated opportunities for mosquitoes to ingest drug via bloodmeals taken from people with antimalarials in the bloodstream and raises questions as to whether exposure may impact the mosquito itself, and/or parasites developing within the infected mosquito. We investigated the impact of exposure to physiologic levels of commonly used long-acting human antimalarials in the *Anopheles* mosquito via drug-spiked blood feeds. We did not observe any significant differences in mosquito feeding, behavior, fertility, or viability after ingestion of amodiaquine, desethylamodiaquine, piperaquine, and sulfadoxine-pyrimethamine in either lab-reared *An. gambiae* or field-derived *An. coluzzii* mosquitoes. Interrogating drug distribution within mosquitoes utilizing LC-MS/MS, desethylamodiaquine, the longer-acting active metabolite of amodiaquine, was fed at 2 concentrations (1/2X and 2X C_max_) with drug subsequently detected in a dose-dependent manner in pooled whole mosquitoes, midguts and hemolymph. This was significant for whole mosquitoes harvested at 24hrs and 120hrs, and midguts harvested at 24hrs. Between 24 to 120 hrs, drug decreased in midguts but increased in hemolymph. Our results show biochemical evidence of antimalarial absorption into *Anopheles* hemolymph following bloodmeal ingestion. These studies lay the foundation for future work to assess the impact of vector-stage antimalarial drug exposure on parasite progression throughout development in the mosquito, which could in turn have important implications for transmission dynamics and drug resistance spread.

**Author summary:** Drug resistance to first-line antimalarials has emerged in multiple African countries. A better understanding of antimalarial drug resistance emergence and spread is critical in preventing further morbidity and mortality. Millions regularly receive antimalarials for prophylaxis and mass treatment that are purposefully long-acting. *Anopheles* mosquitoes re-feed frequently, and these malaria vectors (both infected and uninfected) routinely feed on people whose blood contains these long-acting antimalarials. Parasites take approximately 10 days to develop within the mosquito. There is published precedent that several antimalarials can act upon vector-stage parasites, yet any potential impact of antimalarials on mosquitoes and/or parasites developing within has been largely overlooked. We questioned whether antimalarials ingested in mosquito bloodmeals could influence parasite development and drug resistance selection. As initial investigations, we exposed uninfected *Anopheles* mosquitoes to commonly used long-acting antimalarials via drug-spiked bloodmeals, mimicking predicted physiologic drug exposure. Investigated drugs did not impact mosquito viability. However, mass spectrometry confirmed drug absorption in whole mosquitoes, as well as within midguts and circulatory fluid, several days after feeding, demonstrating that mosquitoes can ingest key drugs without suffering fitness costs, and these drugs can persist in mosquitoes. This highlights the potential for antimalarials to impact parasite development and drug resistance selection within the mosquito.
