## Supplemental Table 1 for "*Anopheles* mosquitoes exposed to long-acting antimalarials via drug-spiked bloodmeal absorb drug but do not suffer fitness costs"

### Sheet: S1 Table
Supplemental Table S1: Feeding rates for lab-derived An. gambiae and field-derived An. coluzzii offered bloodmeals spiked with solvents, AQ, DEAQ, PPQ, and SP
	Feeding Condition
An. gambiae	Solvent Feeds	Blood only	DMSO	ACN 1:1 +0.5% FA	ACN 1:9 +0.5% FA	ACN 1:1	FA 0.5%	ACN1:1+ 0.1% HCl	0.1% HCl
		85.3 (6.2)	85.5 (8.3)	92.0 (1.8)	84.3 (13.2)	87.4 (6.9)	78.1 (8.5)	88.8 (3.7)	80.0 (14.8)
	AQ/DEAQ Feeds	Blood only	Solvent	IVM 1X	AQ 2X	AQ 1X	AQ 1/2X	DEAQ 2X	DEAQ 1X	DEAQ 1/2X
		92.6 (7.0)	88.7 (1.2)	80.4 (10.5)	92.8 (4.4)	94.5 (1.9)	84.8 (8.0)	91.7 (4.7)	90.1 (5.3)	90.4 (5.4)
	PPQ Feeds	Blood only	Solvent	IVM 1X	PPQ 2X	PPQ 1X	PPQ 1/2X
		78.5 (6.8)	89.8 (1.1)	83.2 (14.7)	82.4 (6.2)	80.6 (13.4)	87.8 (7.4)
	SP Feeds	Blood only	Solvent	IVM 1X	SDX 2X	SDX 1/2X	PYR 2X	PYR 1/2X	SP 2X	SP 1/2X
		73.7 (16.8)	65.7 (14.0)	82.1 (13.2)	81.3 (11.8)	74.8 (6.7)	81.0 (6.5)	77.7 (4.5)	77.6 (4.7)	73.3 (21.2)
An. coluzzii	AQ/DEAQ Feeds	Blood only	Solvent	IVM 1X	AQ 2X	AQ 1X	AQ 1/2X	DEAQ 2X	DEAQ 1X	DEAQ 1/2X
		51.6 (23.6)	35.1 (13.4)	32.0 (16.8)	59.3 (19.1)	45.7 (17.4)	49.9 (23.9)	49.7 (23.2)	44.3 (12.2)	33.6 (16.9)
	PPQ Feeds	Blood only	Solvent	IVM 1X	PPQ 2X	PPQ 1X	PPQ 1/2X
		52.5 (11.3)	34.4 (15.6)	39.8 (23.4)	47.6 (17.2)	49.5 (8.7)	49.6 (29.4)
	SP Feeds	Blood only	Solvent	IVM 1X	SDX 2X	SDX 1/2X	PYR 2X	PYR 1/2X	SP 2X	SP 1/2X
		73.1 (19.2)	62.9 (29.9)	59.8 (4.6)	44.0 (3.6)	59.7 (7.5)	50.1 (14.6)	58.8 (20.0)	77.5 (23.0)	31.0 (39.2)
