## Supplemental Table 2 for "*Anopheles* mosquitoes exposed to long-acting antimalarials via drug-spiked bloodmeal absorb drug but do not suffer fitness costs"

### Sheet: S2 Table
Supplemental Table S2: Raw feeding data and contingency analyses for for lab-derived An. gambiae and field-derived An. coluzzii offered bloodmeals spiked with solvents, AQ, DEAQ, PPQ, and SP
Solvents An. gambiae	Exp 1		Exp 2		Total		Contingency analysis
Condition	Fed	Unfed	Fed	Unfed	Fed	Unfed	vs blood
Blood only	51	12	52	6	103	18
DMSO	43	11	53	5	96	16	0.8985
ACN 1:1 + FA 0.5%	49	5	55	4	104	9	0.0982
ACN 1:9 + FA 0.5%	44	3	45	15	89	18	0.6875
ACN 1:1	48	4	52	11	100	15	0.6849
FA 0.5%	37	7	36	14	73	21	0.1589
ACN 1:1 + HCl 0.1%	53	5	50	8	103	13	0.4024
HCl 0.1%	57	6	41	18	98	24	0.3228
AQ/DEAQ An. gambiae	Exp 1		Exp 2		Exp 3		Total		Contingency analysis
Condition	Fed	Unfed	Fed	Unfed	Fed	Unfed	Fed	Unfed	vs blood	vs solvent	Direction
Blood only	59	2	56	2	38	7	153	11
Solvent	52	6	49	6	48	7	149	19	0.1436
IVM 1X	39	18	50	7	34	6	123	31	0.0004	0.029	Better feeding w/ blood only and solvent
AQ 2X	51	7	56	2	47	3	154	12	0.8524	0.1988
AQ 1X	63	6	53	3	51	3	167	12	0.999	0.1328
AQ 1/2X	47	15	51	5	49	7	147	27	0.0104	0.2542	Better feeding w/ blood only
DEAQ 2X	57	2	51	5	48	7	156	14	0.5958	0.3411
DEAQ 1X	60	4	50	4	42	8	152	16	0.3479	0.5921
DEAQ 1/2X	58	2	47	7	42	6	147	15	0.3951	0.5402
PPQ An. gambiae	Exp 1		Exp 2		Exp 3		Total		Contingency analysis
Condition	Fed	Unfed	Fed	Unfed	Fed	Unfed	Fed	Unfed	vs blood	vs solvent	Direction
Blood only	37	11	37	14	43	7	117	32
Solvent	49	6	51	5	49	6	149	17	0.006		But better feeding w/ solvent
IVM 1X	52	3	46	6	30	15	128	24	0.2049	0.1403
PPQ 2X	51	6	39	10	39	11	129	27	0.3569	0.065
PPQ 1X	40	9	32	16	43	3	115	28	0.6885	0.0203	Better feeding w/ solvent
PPQ 1/2X	39	9	44	7	45	2	128	18	0.0363	0.5598	Better feeding w/ ppq 1/2x
SDX-PYR An. gambiae	Exp 1		Exp 2		Exp 3		Total		Contingency analysis
Condition	Fed	Unfed	Fed	Unfed	Fed	Unfed	Fed	Unfed	vs blood	vs solvent	Direction
Blood only	45	5	22	17	44	15	111	37
Solvent	22	22	30	9	33	14	85	45	0.0794
IVM 1X	29	14	65	5	43	7	137	26	0.0474	<0.001	Better feeding w/ IVM
SDX 2X	37	13	37	2	36	12	110	27	0.2848	0.0061	Better feeding w/ SDX 2x
SDX 1/2X	28	10	32	7	33	15	93	32	0.9095	0.117
PYR 2X	32	11	35	5	39	9	106	25	0.2355	0.0046	Better feeding w/ PYR 2x
PYR 1/2X	32	8	29	11	33	8	94	27	0.6068	0.0313	Better feeding w/ PYR 1/2x
SP 2X	33	12	30	9	38	8	101	29	0.5986	0.0279	Better feeding w/ SP 2x
SP 1/2X	22	23	34	5	41	8	97	36	0.6931	0.185
AQ/DEAQ An. coluzzii	Exp 1		Exp 2		Exp 3		Exp 4		Total		Contingency analysis
Condition	Fed	Unfed	Fed	Unfed	Fed	Unfed	Fed	Unfed	Fed	Unfed	vs blood	vs solvent	Direction
Blood only	11	38	32	18	64	20	28	36	135	112
ACN+FA	18	32	20	30	34	37	9	46	81	145	<0.001		Better feeding w/ blood only
IVM 1X*	11	39	7	43	29	40	22	22	69	144	<0.001	0.4467	Better feeding w/ blood only vs IVM
DMSO	4	46	38	12	48	21	30	26	120	105	0.7734	0.0002	Better feeding w/ DMSO
AQ 2X	30	20	43	7	31	39	32	36	136	102	0.5813	<0.001	Better feeding w/ AQ 2X
AQ 1X	23	27	26	24	44	26	12	43	105	120	0.0829	0.0195	Better feeding w/ AQ 1X
AQ 1/2X	9	41	45	15	48	35	19	20	121	111	0.5835	<0.001	Better feeding w/ AQ 1/2X
DEAQ 2X	21	29	42	8	28	58	23	34	114	129	0.0865	0.0151	Better feeding w/ DEAQ 2X
DEAQ 1X	14	36	28	22	33	45	30	29	105	132	0.0228	0.0633	Better feeding w/ blood only
DEAQ 1/2X	9	41	10	40	39	40	23	26	81	147	<0.001	0.9443	Better feeding w/ blood only
*Comparing IVM 1X to its solvent (DMSO), the p value for contingency analysis is p<0.001; direction of better feeding w/ DMSO
PPQ An. coluzzii	Exp 1		Exp 2		Exp 3		Total		Contingency analysis
Condition	Fed	Unfed	Fed	Unfed	Fed	Unfed	Fed	Unfed	vs blood	vs solvent	Direction
Blood only	28	36	30	16	31	33	89	85
ACN 1:9 + FA 0.5%	9	46	22	29	28	36	59	111	0.0021		Better feeding w/ blood only
IVM 1X	22	22	22	17	9	60	53	99	0.0031	0.9756	Better feeding w/ blood only
PPQ 2X	24	13	29	32	21	48	74	93	0.2063	0.0713
PPQ 1X	39	37	36	27	26	39	101	103	0.7507	0.004	Better feeding w/ PPQ 1X
PPQ 1/2X	12	38	40	9	25	33	77	80	0.7021	0.0086	Better feeding w/ PPQ 1X/2
SDX-PYR An. coluzzii	Exp 1		Exp 2		Exp 3		Total		Contingency analysis
Condition	Fed	Unfed	Fed	Unfed	Fed	Unfed	Fed	Unfed	vs blood	vs solvent	Direction
Blood only	30	16	59	41	57	3	146	60
Solvent	12	18	52	48	58	2	122	68	0.1567
IVM 1X	22	17	58	42	39	21	119	80	0.0191	0.3703	Better feeding w/ blood only
SDX 2X	20	30	47	53	27	33	94	116	<0.001	<0.001	Better feeding w/ blood only and solvent
SDX 1/2X	26	19	68	32	32	28	126	79	0.0438	0.5725	Better feeding w/ blood only
PYR 2X	25	19	60	40	20	40	105	99	<0.001	0.0106	Better feeding w/ blood only and solvent
PYR 1/2X	32	10	37	63	38	22	107	95	<0.001	0.024	Better feeding w/ blood only and solvent
SP 2X	25	24	88	12	56	4	169	40	0.0174	0.0002	Better feeding w/ SP 2X
SP 1/2X	9	41	0*	100	45	15	#VALUE!	56	<0.001	<0.001	Better feeding w/ blood only and solvent
*Exclude SP 1/2X Exp 2 due to physical issue with feeder positioning
Total feeding data An. gambiae lab colony vs. An. coluzzii field colony (all conditions)
Condition	Fed	Unfed	Contingency analysis Ag vs Ac
An. gambiae	3814	721	<0.001	Better feeding w/ An. gambiae
An. coluzzii	2334	2193
						3814	721
						2334	2193
