## Supplemental Table 4 for "*Anopheles* mosquitoes exposed to long-acting antimalarials via drug-spiked bloodmeal absorb drug but do not suffer fitness costs"

### Sheet: S4 Table
Supplemental Table S4: Survival curve comparisons for lab-derived An. gambiae and field-derived An. coluzzii following ingestion of bloodmeal spiked with solvents, AQ, DEAQ, PPQ, SDX, PYR, and SP
An. gambiae solvent feeding groups
Adjustment for Multiple Comparisons for the Logrank Test
Group Comparison		Chi-Square	p-Values
Drug condition	Drug condition		Raw	Tukey-Kramer	Direction of significance
ACN 1:1	ACN 1:1 + FA 0.5%	0.0258	0.8725	1
ACN 1:1	ACN 1:1 + HCl 0.1%	12.4444	0.0004	0.01	ACN 1:1 + HCl worse
ACN 1:1	ACN 1:9 + FA 0.5%	1.4542	0.2278	0.9305
ACN 1:1	Blood only	3.0995	0.0783	0.647
ACN 1:1	DMSO	2.0695	0.1503	0.8394
ACN 1:1	FA 0.5%	1.123	0.2893	0.9649
ACN 1:1	HCl 0.1%	14.6783	0.0001	0.0032	HCl worse
ACN 1:1 + FA 0.5%	ACN 1:1 + HCl 0.1%	13.9818	0.0002	0.0046	ACN+HCl worse
ACN 1:1 + FA 0.5%	ACN 1:9 + FA 0.5%	1.9131	0.1666	0.8653
ACN 1:1 + FA 0.5%	Blood only	3.7557	0.0526	0.5245
ACN 1:1 + FA 0.5%	DMSO	2.6116	0.1061	0.7408
ACN 1:1 + FA 0.5%	FA 0.5%	1.5431	0.2142	0.9193
ACN 1:1 + FA 0.5%	HCl 0.1%	16.2891	<0.001	0.0014	HCl worse
ACN 1:1 + HCl 0.1%	ACN 1:9 + FA 0.5%	5.785	0.0162	0.2386
ACN 1:1 + HCl 0.1%	Blood only	3.0887	0.0788	0.6491
ACN 1:1 + HCl 0.1%	DMSO	4.513	0.0336	0.399
ACN 1:1 + HCl 0.1%	FA 0.5%	7.8329	0.0051	0.0952
ACN 1:1 + HCl 0.1%	HCl 0.1%	0.097	0.7555	1
ACN 1:9 + FA 0.5%	Blood only	0.3559	0.5508	0.9989
ACN 1:9 + FA 0.5%	DMSO	0.0631	0.8016	1
ACN 1:9 + FA 0.5%	FA 0.5%	0.0505	0.8223	1
ACN 1:9 + FA 0.5%	HCl 0.1%	7.3711	0.0066	0.118
Blood only	DMSO	0.119	0.7301	1
Blood only	FA 0.5%	0.7259	0.3942	0.99
Blood only	HCl 0.1%	4.2372	0.0395	0.4423
DMSO	FA 0.5%	0.2396	0.6245	0.9997
DMSO	HCl 0.1%	5.9288	0.0149	0.2244
FA 0.5%	HCl 0.1%	9.7478	0.0018	0.0381	HCl worse
An. gambiae AQ/DEAQ feeding groups
Adjustment for Multiple Comparisons for the Logrank Test
Group Comparison		Chi-Square	p-Values
Drug condition	Drug condition		Raw	Tukey-Kramer	Direction of significance
AQ 1/2X	AQ 1X	0.1052	0.7457	1
AQ 1/2X	AQ 2X	0.2788	0.5975	0.9999
AQ 1/2X	Blood only	0.00327	0.9544	1
AQ 1/2X	DEAQ 1/2X	1.4287	0.232	0.9577
AQ 1/2X	DEAQ 1X	0.5991	0.4389	0.9975
AQ 1/2X	DEAQ 2X	4.0862	0.0432	0.5282
AQ 1/2X	IVM 1X	91.8513	<0.001	<0.001
AQ 1/2X	Solvent	0.0152	0.902	1
AQ 1X	AQ 2X	0.6703	0.413	0.9964
AQ 1X	Blood only	0.1386	0.7097	1
AQ 1X	DEAQ 1/2X	2.1447	0.1431	0.872
AQ 1X	DEAQ 1X	0.1771	0.6739	1
AQ 1X	DEAQ 2X	2.6168	0.1057	0.7954
AQ 1X	IVM 1X	87.949	<0.001	<0.001
AQ 1X	Solvent	0.1919	0.6613	1
AQ 2X	Blood only	0.2134	0.6441	0.9999
AQ 2X	DEAQ 1/2X	0.3964	0.529	0.9994
AQ 2X	DEAQ 1X	1.6092	0.2046	0.9404
AQ 2X	DEAQ 2X	6.1452	0.0132	0.2421
AQ 2X	IVM 1X	73.8056	<0.001	<0.001
AQ 2X	Solvent	0.1618	0.6875	1
Blood only	DEAQ 1/2X	1.2447	0.2646	0.9721
Blood only	DEAQ 1X	0.6635	0.4153	0.9965
Blood only	DEAQ 2X	4.1756	0.041	0.5127
Blood only	IVM 1X	86.2043	<0.001	<0.001
Blood only	Solvent	0.00416	0.9486	1
DEAQ 1/2X	DEAQ 1X	3.7918	0.0515	0.5806
DEAQ 1/2X	DEAQ 2X	10.1774	0.0014	0.0382	DEAQ 1/2x worse
DEAQ 1/2X	IVM 1X	67.6736	<0.001	<0.001
DEAQ 1/2X	Solvent	1.1177	0.2904	0.98
DEAQ 1X	DEAQ 2X	1.5144	0.2185	0.9499
DEAQ 1X	IVM 1X	104.6	<0.001	<0.001
DEAQ 1X	Solvent	0.7844	0.3758	0.9937
DEAQ 2X	IVM 1X	134	<0.001	<0.001
DEAQ 2X	Solvent	4.4867	0.0342	0.4607
IVM 1X	Solvent	86.2145	<0.001	<0.001
An. gambiae PPQ feeding groups
Adjustment for Multiple Comparisons for the Logrank Test
Group Comparison		Chi-Square	p-Values
Drug condition	Drug condition		Raw	Tukey-Kramer	Direction of significance
Blood only	IVM 1X	127.4	<0.001	<0.001
Blood only	PPQ 1/2X	0.2654	0.6065	0.9956
Blood only	PPQ 1X	0.3169	0.5735	0.9933
Blood only	PPQ 2X	1.8629	0.1723	0.7481
Blood only	Solvent	5.4724	0.0193	0.1783
IVM 1X	PPQ 1/2X	108.8	<0.001	<0.001
IVM 1X	PPQ 1X	117.7	<0.001	<0.001
IVM 1X	PPQ 2X	86.5516	<0.001	<0.001
IVM 1X	Solvent	168.5	<0.001	<0.001
PPQ 1/2X	PPQ 1X	0.000843	0.9768	1
PPQ 1/2X	PPQ 2X	0.7036	0.4016	0.9603
PPQ 1/2X	Solvent	7.6987	0.0055	0.0616
PPQ 1X	PPQ 2X	0.7079	0.4001	0.9598
PPQ 1X	Solvent	8.5047	0.0035	0.0413	PPQ 1X worse	PPQ 1X worse
PPQ 2X	Solvent	12.5434	0.0004	0.0053	PPQ 1/2X worse	PPQ 1/2X worse
An. gambiae SP feeding groups
Adjustment for Multiple Comparisons for the Logrank Test
Group Comparison		Chi-Square	p-Values
Drug condition	Drug condition		Raw	Tukey-Kramer	Direction of significance
Blood only	IVM 1x	143.2	<0.001	<0.001
Blood only	PYR 1/2X	0.6946	0.4046	0.9959
Blood only	PYR 2X	5.1299	0.0235	0.3637
Blood only	SDX 1/2X	0.047	0.8284	1
Blood only	SDX 2X	2.4434	0.118	0.8249
Blood only	SP 1/2X	0.1784	0.6728	1
Blood only	SP 2X	0.016	0.8995	1
Blood only	Solvent	1.2179	0.2698	0.9739
IVM 1x	PYR 1/2X	129.7	<0.001	<0.001
IVM 1x	PYR 2X	96.5	<0.001	<0.001
IVM 1x	SDX 1/2X	148	<0.001	<0.001
IVM 1x	SDX 2X	95.1549	<0.001	<0.001
IVM 1x	SP 1/2X	164.3	<0.001	<0.001
IVM 1x	SP 2X	144.2	<0.001	<0.001
IVM 1x	Solvent	138.7	<0.001	<0.001
PYR 1/2X	PYR 2X	2.1418	0.1433	0.8724
PYR 1/2X	SDX 1/2X	0.4109	0.5215	0.9994
PYR 1/2X	SDX 2X	0.6251	0.4292	0.9971
PYR 1/2X	SP 1/2X	1.682	0.1947	0.9326
PYR 1/2X	SP 2X	0.5113	0.4746	0.9986
PYR 1/2X	Solvent	0.055	0.8146	1
PYR 2X	SDX 1/2X	4.4824	0.0342	0.4614
PYR 2X	SDX 2X	0.3439	0.5576	0.9997
PYR 2X	SP 1/2X	7.592	0.0059	0.1289
PYR 2X	SP 2X	4.7111	0.03	0.4251
PYR 2X	Solvent	1.6622	0.1973	0.9348
SDX 1/2X	SDX 2X	1.9773	0.1597	0.8959
SDX 1/2X	SP 1/2X	0.4316	0.5112	0.9992
SDX 1/2X	SP 2X	0.00779	0.9297	1
SDX 1/2X	Solvent	0.8184	0.3656	0.9928
SDX 2X	SP 1/2X	4.1052	0.0428	0.5249
SDX 2X	SP 2X	2.1389	0.1436	0.8729
SDX 2X	Solvent	0.3665	0.5449	0.9996
SP 1/2X	SP 2X	0.3135	0.5755	0.9998
SP 1/2X	Solvent	2.4828	0.1151	0.8183
SP 2X	Solvent	0.9647	0.326	0.9875
An. coluzzii AQ/DEAQ feeding groups
Adjustment for Multiple Comparisons for the Logrank Test
Group Comparison		Chi-Square	p-Values
Drug condition	Drug condition		Raw	Tukey-Kramer	Direction of significance
AQ 1/2X	AQ 1X	0.8818	0.3477	0.9952
AQ 1/2X	AQ 2X	1.7949	0.1803	0.9445
AQ 1/2X	Blood only	4.2041	0.0403	0.563
AQ 1/2X	DEAQ 1/2X	0.4568	0.4991	0.9996
AQ 1/2X	DEAQ 1X	0.2254	0.6349	1
AQ 1/2X	DEAQ 2X	0.0098	0.9211	1
AQ 1/2X	DMSO	0.3285	0.5665	0.9999
AQ 1/2X	IVM 1X	39.6833	<0.001	<0.001
AQ 1/2X	Solvent	0.049	0.8248	1
AQ 1X	AQ 2X	0.2627	0.6083	1
AQ 1X	Blood only	9.8064	0.0017	0.0551
AQ 1X	DEAQ 1/2X	0.1223	0.7265	1
AQ 1X	DEAQ 1X	0.2286	0.6326	1
AQ 1X	DEAQ 2X	1.1971	0.2739	0.9854
AQ 1X	DMSO	0.1229	0.7259	1
AQ 1X	IVM 1X	63.8877	<0.001	<0.001
AQ 1X	Solvent	0.6499	0.4202	0.9985
AQ 2X	Blood only	11.2211	0.0008	0.0279	Blood only worse
AQ 2X	DEAQ 1/2X	0.7298	0.3929	0.9977
AQ 2X	DEAQ 1X	0.8743	0.3498	0.9953
AQ 2X	DEAQ 2X	2.1975	0.1382	0.8995
AQ 2X	DMSO	0.6534	0.4189	0.9985
AQ 2X	IVM 1X	55.7652	<0.001	<0.001
AQ 2X	Solvent	1.6139	0.2039	0.9602
Blood only	DEAQ 1/2X	8.963	0.0028	0.0818
Blood only	DEAQ 1X	6.9075	0.0086	0.2043
Blood only	DEAQ 2X	4.342	0.0372	0.5391
Blood only	DMSO	7.0861	0.0078	0.1893
Blood only	IVM 1X	15.1343	0.0001	0.004
Blood only	Solvent	6.4727	0.011	0.2449
DEAQ 1/2X	DEAQ 1X	0.0276	0.868	1
DEAQ 1/2X	DEAQ 2X	0.6935	0.405	0.9981
DEAQ 1/2X	DMSO	0.00122	0.9721	1
DEAQ 1/2X	IVM 1X	67.1122	<0.001	<0.001
DEAQ 1/2X	Solvent	0.2641	0.6073	1
DEAQ 1X	DEAQ 2X	0.3639	0.5464	0.9999
DEAQ 1X	DMSO	0.0138	0.9066	1
DEAQ 1X	IVM 1X	51.7826	<0.001	<0.001
DEAQ 1X	Solvent	0.0918	0.7619	1
DEAQ 2X	DMSO	0.5031	0.4781	0.9995
DEAQ 2X	IVM 1X	44.1264	<0.001	<0.001
DEAQ 2X	Solvent	0.12	0.729	1
DMSO	IVM 1X	49.8366	<0.001	<0.001
DMSO	Solvent	0.1822	0.6695	1
IVM 1X	Solvent	59.9205	<0.001	<0.001
An. coluzzii PPQ feeding groups
Adjustment for Multiple Comparisons for the Logrank Test
Group Comparison		Chi-Square	p-Values
Drug condition	Drug condition		Raw	Tukey-Kramer	Direction of significance
Blood only	IVM 1X	6.5877	0.0103	0.1056
Blood only	PPQ 1/2X	1.6351	0.201	0.7968
Blood only	PPQ 1X	32.3006	<0.001	<0.001	Blood only worse
Blood only	PPQ 2X	12.0528	0.0005	0.0069	Blood only worse
Blood only	Solvent	18.6045	<0.001	0.0002	Blood only worse
IVM 1X	PPQ 1/2X	18.6065	<0.001	0.0002
IVM 1X	PPQ 1X	82.6904	<0.001	<0.001
IVM 1X	PPQ 2X	45.6481	<0.001	<0.001
IVM 1X	Solvent	72.4331	<0.001	<0.001
PPQ 1/2X	PPQ 1X	22.4001	<0.001	<0.001	PPQ 1/2X worse
PPQ 1/2X	PPQ 2X	5.4337	0.0198	0.1815
PPQ 1/2X	Solvent	9.3427	0.0022	0.0272	PPQ 1/2X worse
PPQ 1X	PPQ 2X	5.757	0.0164	0.1563
PPQ 1X	Solvent	5.2814	0.0216	0.1947
PPQ 2X	Solvent	0.2126	0.6448	0.9974
An. coluzzii SP feeding groups
Adjustment for Multiple Comparisons for the Logrank Test
Group Comparison		Chi-Square	p-Values
Drug condition	Drug condition		Raw	Tukey-Kramer	Direction of significance
Blood only	IVM 1x	156.2	<0.001	<0.001
Blood only	PYR 1/2X	0.8672	0.3517	0.9912
Blood only	PYR 2X	2.6418	0.1041	0.7911
Blood only	SDX 1/2X	0.2244	0.6357	0.9999
Blood only	SDX 2X	0.9542	0.3286	0.988
Blood only	SP 1/2X	0.1079	0.7426	1
Blood only	SP 2X	0.861	0.3535	0.9914
Blood only	Solvent	3.3674	0.0665	0.6586
IVM 1x	PYR 1/2X	224.8	<0.001	<0.001
IVM 1x	PYR 2X	250.9	<0.001	<0.001
IVM 1x	SDX 1/2X	188.2	<0.001	<0.001
IVM 1x	SDX 2X	246.6	<0.001	<0.001
IVM 1x	SP 1/2X	377.3	<0.001	<0.001
IVM 1x	SP 2X	122.7	<0.001	<0.001
IVM 1x	Solvent	273.8	<0.001	<0.001
PYR 1/2X	PYR 2X	0.5562	0.4558	0.9981
PYR 1/2X	SDX 1/2X	0.2118	0.6454	0.9999
PYR 1/2X	SDX 2X	0.000207	0.9885	1
PYR 1/2X	SP 1/2X	0.7885	0.3745	0.9936
PYR 1/2X	SP 2X	3.7001	0.0544	0.5972
PYR 1/2X	Solvent	0.918	0.338	0.9894
PYR 2X	SDX 1/2X	1.3785	0.2404	0.962
PYR 2X	SDX 2X	0.5709	0.4499	0.9979
PYR 2X	SP 1/2X	3.3891	0.0656	0.6546
PYR 2X	SP 2X	6.7161	0.0096	0.1899
PYR 2X	Solvent	0.0342	0.8533	1
SDX 1/2X	SDX 2X	0.2387	0.6251	0.9999
SDX 1/2X	SP 1/2X	0.0801	0.7772	1
SDX 1/2X	SP 2X	2.031	0.1541	0.8885
SDX 1/2X	Solvent	1.941	0.1636	0.9008
SDX 2X	SP 1/2X	0.909	0.3404	0.9898
SDX 2X	SP 2X	3.9565	0.0467	0.551
SDX 2X	Solvent	0.9509	0.3295	0.9881
SP 1/2X	SP 2X	2.3537	0.125	0.8396
SP 1/2X	Solvent	4.2634	0.0389	0.4977
SP 2X	Solvent	7.8691	0.005	0.1137
An. gambiae and An. coluzzii all Blood Only vs. IVM feeding conditions
Adjustment for Multiple Comparisons for the Logrank Test
Group Comparison		Chi-Square	p-Values
Drug condition	Drug condition		Raw	Tukey-Kramer	Direction of significance
An.coluzzii Blood	An.coluzzii IVM 1X	270.7	<0.001	<0.001
An.coluzzii Blood	An.gambiae Blood	4.3581	0.0368	0.1571
An.coluzzii Blood	An.gambiae IVM 1X	435.6	<0.001	<0.001
An.coluzzii IVM 1X	An.gambiae Blood	202.6	<0.001	<0.001
An.coluzzii IVM 1X	An.gambiae IVM 1X	51.2261	<0.001	<0.001	An. gambiae IVM worse
An.gambiae Blood	An.gambiae IVM 1X	323.1	<0.001	<0.001
