## Supplemental Table 5 for "*Anopheles* mosquitoes exposed to long-acting antimalarials via drug-spiked bloodmeal absorb drug but do not suffer fitness costs"

### Sheet: S5 Table
An. gambiae and An. coluzzii mosquito fertility following ingestion of bloodmeal spiked with solvents, AQ, DEAQ, PPQ, SDX, PYR, and SP
	Feeding Condition
An. gambiae	Solvent feeds	Blood only			DMSO			ACN 1:1 + FA 0.5%			ACN 1:9 + FA 0.5%			ACN 1:1			FA 0.5%			ACN 1:1 + HCl 0.1%			HCl 0.1%
		Total eggs laid	Eggs per mosquito		Total eggs laid	Eggs per mosquito		Total eggs laid	Eggs per mosquito		Total eggs laid	Eggs per mosquito		Total eggs laid	Eggs per mosquito		Total eggs laid	Eggs per mosquito		Total eggs laid	Eggs per mosquito		Total eggs laid	Eggs per mosquito
		998 (332)	19.5 (6.7)		1042 (63)	22.0 (4.6)		1161 (360)	22.7 (8.8)		967 (384)	21.8 (9.0)		1155 (579)	23.5 (12.9)		941 (720)	25.6 (19.2)		853 (6)	16.6 (0.8)		1255 (967)	24.0 (14.2)
	AQ/DEAQ Feeds	Blood only			Solvent			AQ 2X			AQ 1X			AQ 1/2X			DEAQ 2X			DEAQ 1X			DEAQ 1/2X
		Total eggs laid	Eggs per mosquito	% laying	Total eggs laid	Eggs per mosquito	% laying	Total eggs laid	Eggs per mosquito	% laying	Total eggs laid	Eggs per mosquito	% laying	Total eggs laid	Eggs per mosquito	% laying	Total eggs laid	Eggs per mosquito	% laying	Total eggs laid	Eggs per mosquito	% laying	Total eggs laid	Eggs per mosquito	% laying
		159.3 (40.5)	31.9 (8.1)	66.7 (11.6)	164.3 (30.1)	32.9 (6.0)	66.7 (23.1)	119.7 (57.4)	23.9 (11.5)	60.0 (20.0)	181.0 (157.0)	36.2 (31.4)	66.7 (30.6)	213.7 (166.3)	42.7 (33.3)	73.3 (30.6)	142.7 (12.01)	28.5 (2.4)	53.3 (23.1)	168.3 (105.2)	33.7 (21.0)	73.3 (30.6)	115.7 (65.5)	23.1 (13.1)	40.0 (20.0)
	PPQ Feeds	Blood only			Solvent			PPQ 2X			PPQ 1X			PPQ 1/2X
		Total eggs laid	Eggs per mosquito	% laying	Total eggs laid	Eggs per mosquito	% laying	Total eggs laid	Eggs per mosquito	% laying	Total eggs laid	Eggs per mosquito	% laying	Total eggs laid	Eggs per mosquito	% laying
		108.7 (62.9)	21.7 (12.6)	60.0 (20.)	91.0 (32.5)	18.2 (6.5)	53.3 (11.6)	74.7 (89.6)	14.9 (17.9)	26.7 (30.6)	115.7 (82.0)	23.1 (16.4)	53.3 (23.1)	130.0 (91.8)	26.0 (18.4)	40.0 (20.0)
	SP Feeds	Blood only			Solvent			SDX 2X			SDX 1/2X			PYR 2X			PYR 1X			SP 2X			SP 1/2X
		Total eggs laid	Eggs per mosquito	% laying	Total eggs laid	Eggs per mosquito	% laying	Total eggs laid	Eggs per mosquito	% laying	Total eggs laid	Eggs per mosquito	% laying	Total eggs laid	Eggs per mosquito	% laying	Total eggs laid	Eggs per mosquito	% laying	Total eggs laid	Eggs per mosquito	% laying	Total eggs laid	Eggs per mosquito	% laying
		139.7 (73.8)	27.9 (14.8)	73.3 (11.6)	122.3 (23.9)	24.5 (4.8)	66.7 (11.6)	76.3 (46.9)	15.3 (9.3)	40.0 (20.0)	137.7 (73.0)	27.5 (14.6)	73.3 (11.6)	81.7 (115.6)	16.3 (23.1)	40.0 (20.0)	80.0 (59.0)	16.0 (11.8)	46.7 (11.6)	77.2 (38.1)	15.5 (7.6)	53.3 (11.6)	64.7 (12.5)	12.9 (2.5)	53.3 (11.6)
An. coluzzii	AQ/DEAQ Feeds	Blood only			Solvent			AQ 2X			AQ 1X			AQ 1/2X			DEAQ 2X			DEAQ 1X			DEAQ 1/2X			DMSO Solvent
		Total eggs laid	Eggs per mosquito	% laying	Total eggs laid	Eggs per mosquito	% laying	Total eggs laid	Eggs per mosquito	% laying	Total eggs laid	Eggs per mosquito	% laying	Total eggs laid	Eggs per mosquito	% laying	Total eggs laid	Eggs per mosquito	% laying	Total eggs laid	Eggs per mosquito	% laying	Total eggs laid	Eggs per mosquito	% laying	Total eggs laid	Eggs per mosquito	% laying
		29.3 (50.8)	6.0 (10.4)	20.0 (34.64)	17.0 (29.4)	3.3 (5.8)	6.7 (11.6)	88.2 (84.8)	17.7 (17.0)	53.3 (50.3)	58.0 (63.6)	11.7 (12.6)	33.3 (41.6)	33.3 (36.3)	6.7 (7.0)	26.7 (30.6)	86.0 (62.1)	17 (12.5)	46.7 (30.6)	33 (33.5)	6.3 (6.5)	13.3 (11.6)	14.7 (25.4)	3.0 (5.2)	6.7 (11.6)	96.3 (87.8)	19.3 (17.8)	46.7 (53.4)
	PPQ Feeds	Blood only			Solvent			PPQ 2X			PPQ 1X			PPQ 1/2X
		Total eggs laid	Eggs per mosquito	% laying	Total eggs laid	Eggs per mosquito	% laying	Total eggs laid	Eggs per mosquito	% laying	Total eggs laid	Eggs per mosquito	% laying	Total eggs laid	Eggs per mosquito	% laying
		33.0 (46.7)	6.5 (9.2)	10.0 (14.1)	15.5 (21.9)	3.0 (4.2)	10.0 (14.1)	130.5 (12.0)	25.9 (2.7)	50.0 (14.1)	10.0 (14.1)	2.0 (2.8)	10.0 (14.1)	86.5 (122.3)	17.5 (24.8)	30.0 (42.4)
	SP Feeds	Blood only			Solvent			SDX 2X			SDX 1/2X			PYR 2X			PYR 1X			SP 2X			SP 1/2X
		Total eggs laid	Eggs per mosquito	% laying	Total eggs laid	Eggs per mosquito	% laying	Total eggs laid	Eggs per mosquito	% laying	Total eggs laid	Eggs per mosquito	% laying	Total eggs laid	Eggs per mosquito	% laying	Total eggs laid	Eggs per mosquito	% laying	Total eggs laid	Eggs per mosquito	% laying	Total eggs laid	Eggs per mosquito	% laying
		83.7 (86.1)	16.7 (17.0)	33.3 (30.6)	185.7 (202.7)	37.0 (40.3)	46.7 (50.3)	20 (34.6)	4.0 (6.9)	6.7 (11.6)	82.3 (82.5)	16.3 (16.5)	33.3 (30.6)	195.7 (227.3)	39.0 (45.5)	46.3 (50.3)	115.7 (143.3)	23.0 (28.6)	33.3 (41.6)	83.0 (143.8)	16.7 (28.9)	26.7 (46.2)	181.7 (188.9)	36.3 (37.6)	46.7 (41.6)
