## Supplemental Table 6 for "*Anopheles* mosquitoes exposed to long-acting antimalarials via drug-spiked bloodmeal absorb drug but do not suffer fitness costs"

### Sheet: S6 Table
Supplemental Table S6: Lab-derived An. gambiae and field-derived An. coluzzii mosquito egg laying data following ingestion of bloodmeal spiked with AQ, DEAQ, PPQ, SDX, PYR, and SP
	Feeding Condition
An. gambiae	AQ/DEAQ Feeds	Blood only					Solvent					AQ 2X					AQ 1X					AQ 1/2X					DEAQ 2X					DEAQ 1X					DEAQ 1/2X
	Exp 1	42	31	55	0	0	32	50	44	19	0	45	3	21	0	0	55	69	37	0	0	55	80	45	52	0	64	67	0	0	0	36	31	0	0	0	73	71	36	0	0
	Exp 2	23	68	54	0	0	81	118	0	0	0	66	63	35	18	0	30	85	114	24	94	39	0	0	0	0	53	89	0	0	0	89	54	134	0	0	48	35	35	0	0
	Exp 3	13	76	101	15	0	26	32	62	29	0	36	72	0	0	0	30	5	0	0	0	54	86	48	36	146	3	63	74	15	0	27	33	2	43	56	49	0	0	0	0
	PPQ Feeds	Blood only					Solvent					PPQ 2X					PPQ 1X					PPQ 1/2X
	Exp 1	2	30	29	0	0	47	42	1	0	0	0	0	0	0	0	35	11	0	0	0	43	0	0	0	0
	Exp 2	35	50	0	0	0	34	25	0	0	0	87	78	9	0	0	28	67	0	0	0	56	65	0	0	0
	Exp 3	56	32	61	31	0	36	57	31	0	0	50	0	0	0	0	67	32	39	68	0	101	52	73	0	0
	SP Feeds:	Blood only					Solvent					SDX 2X					SDX 1/2X					PYR 2X					PYR 1/2X					SP 2X					SP 1/2X
	Exp 1	59	22	43	0	0	33	54	16	0	0	56	31	0	0	0	21	29	44	22	0	1	20	0	0	0	24	63	53	0	0	13	22	0	0	0	11	23	31	0	0
	Exp 2	51	56	54	59	0	42	62	45	0	0	25	0	0	0	0	67	29	64	59	0	59	106	50	0	0	26	52	0	0	0	56	6	47	0	0	62	11	4	0	0
	Exp 3	20	12	40	3	0	12	23	16	64	0	28	19	70	0	0	24	30	24	0	0	9	0	0	0	0	17	5	0	0	0	47	23	18	0	0	39	13	0	0	0
An. coluzzii	AQ/DEAQ Feeds	Blood only					Solvent					AQ 2X					AQ 1X					AQ 1/2X					DEAQ 2X					DEAQ 1X					DEAQ 1/2X					DMSO
	Exp 1	29	39	20	0	0	51	0	0	0	0	34	26	19	3	14	59	6	1	60	0	27	17	28	0	0	48	34	0	0	0	32	0	0	0	0	0	0	0	0	0	23	38	49	62	0
	Exp 2	0	0	0	0	0	0	0	0	0	0	82	67	20	0	0	48	0	0	0	0	28	0	0	0	0	25	34	44	47	0	67	0	0	0	0	44	0	0	0	0	57	60	0	0	0
	Exp 3	0	0	0	0	0	0	0	0	0	0	0	0	0	0	0	0	0	0	0	0	0	0	0	0	0	26	0	0	0	0	0	0	0	0	0	0	0	0	0	0	0	0	0	0	0
	PPQ Feeds	Blood only					Solvent					PPQ 2X					PPQ 1X					PPQ 1/2X
	Exp 1	0	0	0	0	0	0	0	0	0	0	0	0	0	0	0	0	0	0	0	0	0	0	0	0	0
	Exp 2	0	0	0	0	0	0	0	0	0	0	34	68	37	0	0	0	0	0	0	0	0	0	0	0	0
	Exp 3	66	0	0	0	0	31	0	0	0	0	62	60	0	0	0	20	0	0	0	0	23	54	96	0	0
	SP Feeds:	Blood only					Solvent					SDX 2X					SDX 1/2X					PYR 2X					PYR 1/2X					SP 2X					SP 1/2X
	Exp 1	0	0	0	0	0	0	0	0	0	0	0	0	0	0	0	17	65	0	0	0	0	0	0	0	0	0	0	0	0	0	0	0	0	0	0	99	39	30	0	0
	Exp 2	39	40	0	0	0	68	87	0	0	0	0	0	0	0	0	0	0	0	0	0	106	36	0	0	0	71	0	0	0	0	0	0	0	0	0	0	0	0	0	0
	Exp 3	54	68	50	0	0	120	50	55	85	92	60	0	0	0	0	75	45	45	0	0	148	52	90	110	45	65	75	54	82	0	51	60	58	80	0	62	100	95	120	0
