## Supplemental Table 7 for "*Anopheles* mosquitoes exposed to long-acting antimalarials via drug-spiked bloodmeal absorb drug but do not suffer fitness costs"

### Sheet: S7 Table
Supplemental Table S8. Drug detection in isolated An. gambiae mosquito compartments
	Blood only 24h		ACN+FA 24h		DMSO 24h		IVM 1X 24h		DEAQ 2X 24h		DEAQ 1/2X 24h		Blood only 120h		ACN+FA 120h		DEAQ 2X 120h		DEAQ 1/2X 120h
	Exp 1	Exp 2	Exp 1	Exp 2	Exp 1	Exp 2	Exp 1	Exp 2	Exp 1	Exp 2	Exp 1	Exp 2	Exp 1	Exp 2	Exp 1	Exp 2	Exp 1	Exp 2	Exp 1	Exp 2
Whole	B	B	B	B	B	B	B	6.87	48.66	36.98	13.07	0.61	B	B	B	B	39.69	25.68	12.51	B
	B	B	B	B	B	B	B	3.13	59.79	41.3	11.35	B	B	B	B	B	31.22	22.01	8.42	B
	B	B	B	B	B	B	B	4.42	47.88	19.91	14.96	B	B	B	B	B	36.88	43.36	6.31	7
Midgut	B	B	B	B	B	B	B	B	56.22	14.93	3.46	B	B	B	B	B	8.86	1.2	1.75	B
	B	B	B	B	B	B	B	B	70.21	9.32	8.94	B	B	B	B	B	9.23	B	1.66	B
	B	B	B	B	B	B	B	B	48.64	B	7.05	B	B	B	B	B	5.47	1.47	B	B
Hemolymph	B	B	B	B	B	B	B	B	B	0.52	B	B	B	B	B	B	2.1	B	0.63	B
	B	B	B	B	B	B	B	B	0.59	B	B	B	B	B	B	B	0.88	1.11	B	B
	B	B	B	B	B	B	B	B	1.96	B	B	B	B	B	B	B	1.47	B	0.63	B
