## Supplemental Table 8 for "*Anopheles* mosquitoes exposed to long-acting antimalarials via drug-spiked bloodmeal absorb drug but do not suffer fitness costs"

### Sheet: S8 Table
Supplemental Table S7. Drug detection comparisons in isolated An. gambiae mosquito compartments over time.
Whole mosquitoes
One-way ANOVA
p<0.0001
Šídák's multiple comparisons test	Mean 1	Mean 2	p value
24h 1/2X vs. 24h 2X	6.665	42.42	<0.0001
24h 1/2X vs. 120h 1/2X	6.665	5.707	0.856
24h 2X vs. 120h 2X	42.42	33.14	0.1724
120h 1/2X vs. 120h 2X	5.707	33.14	0.0001
Midguts
One-way ANOVA
p=0.003
Šídák's multiple comparisons test	Mean 1	Mean 2	p value
24h 1/2X vs. 24h 2X	3.242	33.22	0.0082
24h 1/2X vs. 120h 1/2X	3.242	0.5683	0.9964
120h 1/2X vs. 120h 2X	0.5683	4.372	0.9864
24h 2X vs. 120h 2X	33.22	4.372	0.0112
Hemolymph
One-way ANOVA
p=0.064
Šídák's multiple comparisons test	Mean 1	Mean 2	p value
24h 1/2X vs. 120h 1/2X	0	0.21	0.9557
24h 1/2X vs. 24h 2X	0	0.5117	0.4666
120h 1/2X vs. 120h 2X	0.21	0.9267	0.1735
24h 2X vs. 120h 2X	0.5117	0.9267	0.6547
